# Conditional Stomatal Closure in a Fern Shares Molecular Features with Flowering Plant Active Stomatal Responses

**DOI:** 10.1101/2021.03.06.434194

**Authors:** Andrew R.G. Plackett, David M. Emms, Steven Kelly, Alistair M. Hetherington, Jane A. Langdale

## Abstract

Stomata evolved as plants transitioned from water to land, enabling carbon dioxide uptake and water loss to be controlled. In flowering plants, the most recently divergent land plant lineage, stomatal pores actively close in response to drought. In this response, the phytohormone abscisic acid (ABA) triggers signalling cascades that lead to ion and water loss in the guard cells of the stomatal complex, causing a reduction in turgor and pore closure. Whether this stimulus-response coupling pathway acts in other major land plant lineages is unclear, with some investigations reporting that stomatal closure involves ABA but others concluding that closure is passive. Here we show that in the model fern *Ceratopteris richardii* active stomatal closure is conditional on sensitisation by pre-exposure to either low humidity or exogenous ABA and is promoted by ABA. RNA-seq analysis and *de novo* transcriptome assembly reconstructed the protein coding complement of the *C. richardii* genome with coverage comparable to other plant models, enabling transcriptional signatures of stomatal sensitisation and closure to be identified. In both cases, changes in abundance of homologs of ABA, Ca^2+^ and ROS-related signalling components were observed, suggesting that the closure response pathway is conserved in ferns and flowering plants. These signatures further suggested that sensitisation is achieved by lowering the threshold required for a subsequent closure-inducing signal to trigger a response. We conclude that the canonical signalling network for active stomatal closure functioned in at least a rudimentary form in the stomata of the last common ancestor of ferns and flowering plants.

**Significance Statement:** Stomata are valve-like pores that control the uptake of CO_2_ and the loss of water vapour in almost all land plants. In flowering plants, stomatal opening and closure is actively regulated by a stimulus-response coupling network. Whether active stomatal responses are present in other land plant lineages such as ferns has been hotly debated. Here we show that stomatal responses in the fern *Ceratopteris richardii* are active but depend on their past growth environment, and demonstrate that fern stomatal closure and sensitisation are associated with the altered expression of genes whose homologs function in the canonical stomatal regulatory network of flowering plants. Genetic pathways for active stomatal regulation therefore most likely evolved before the divergence of ferns and flowering plants.
