## Supplemental Dataset S4 for "Conditional Stomatal Closure in a Fern Shares Molecular Features with Flowering Plant Active Stomatal Responses"

### Sheet: Sheet1
C. richardii homologs of Arabidopsis genes regulating active stomatal closure
Transcript ID	Arabidopsis homolog	Gene family
TRINITY_DN6545_c1_g2	ABCG40 (At1g15520)	ABC transporter (ABA influx)
TRINITY_DN1286_c0_g1	ABCG40 (At1g15520)	ABC transporter (ABA influx)
TRINITY_DN94_c0_g1	ABCG40 (At1g15520)	ABC transporter (ABA influx)
TRINITY_DN7811_c0_g1	ABCG40 (At1g15520)	ABC transporter (ABA influx)
TRINITY_DN7654_c0_g1	ABCG40 (At1g15520)	ABC transporter (ABA influx)
TRINITY_DN7162_c0_g1	ABCG40 (At1g15520)	ABC transporter (ABA influx)
TRINITY_DN9036_c0_g1	ABCG22 (At5g06530)	ABC transporter (ABA influx)
TRINITY_DN5116_c0_g1	ABCG22 (At5g06530)	ABC transporter (ABA influx)
TRINITY_DN7391_c0_g1	ABCG22 (At5g06530)	ABC transporter (ABA influx)
TRINITY_DN451_c1_g1	NRT1.1 (At1g12110)	NRT/PTR/AIT (ABA influx)
TRINITY_DN16308_c0_g1	NRT1.1 (At1g12110)	NRT/PTR/AIT (ABA influx)
TRINITY_DN1363_c1_g2	NRT1.1 (At1g12110)	NRT/PTR/AIT (ABA influx)
TRINITY_DN1591_c0_g1	NRT1.1 (At1g12110)	NRT/PTR/AIT (ABA influx)
TRINITY_DN8424_c0_g1	NRT1.1 (At1g12110)	NRT/PTR/AIT (ABA influx)
TRINITY_DN5410_c0_g1	NRT1.1 (At1g12110)	NRT/PTR/AIT (ABA influx)
TRINITY_DN6774_c0_g1	NRT1.1 (At1g12110)	NRT/PTR/AIT (ABA influx)
TRINITY_DN4480_c0_g1	NRT1.1 (At1g12110)	NRT/PTR/AIT (ABA influx)
TRINITY_DN788_c0_g1	NRT1.1 (At1g12110)	NRT/PTR/AIT (ABA influx)
TRINITY_DN5662_c1_g1	NRT1.1 (At1g12110)	NRT/PTR/AIT (ABA influx)
TRINITY_DN5838_c1_g1	DTX50 (At5g52050)	DTX (ABA efflux)
TRINITY_DN4936_c0_g1	DTX50 (At5g52050)	DTX (ABA efflux)
TRINITY_DN59389_c0_g1	RCAR1 (At1g01360)	PYR/PYL/RCAR (ABA receptor)
TRINITY_DN8764_c0_g1	RCAR1 (At1g01360)	PYR/PYL/RCAR (ABA receptor)
TRINITY_DN2390_c0_g1	RCAR1 (At1g01360)	PYR/PYL/RCAR (ABA receptor)
TRINITY_DN2357_c0_g1	PYL4 (At2g38310)	PYR/PYL/RCAR (ABA receptor)
TRINITY_DN544_c3_g3	PYL4 (At2g38310)	PYR/PYL/RCAR (ABA receptor)
TRINITY_DN5040_c0_g1	PYL4 (At2g38310)	PYR/PYL/RCAR (ABA receptor)
TRINITY_DN6722_c0_g1	ABI2 (At5g57050)	PP2C (ABA signalling)
TRINITY_DN1770_c0_g1	ABI2 (At5g57050)	PP2C (ABA signalling)
TRINITY_DN385_c1_g1	ABI2 (At5g57050)	PP2C (ABA signalling)
TRINITY_DN3232_c0_g2	ABI2 (At5g57050)	PP2C (ABA signalling)
TRINITY_DN381_c0_g2	OST1 (At4g33950)	SnRK2
TRINITY_DN8240_c0_g2	OST1 (At4g33950)	SnRK2
TRINITY_DN6331_c1_g1	OST1 (At4g33950)	SnRK2
TRINITY_DN17670_c0_g1	OST1 (At4g33950)	SnRK2
TRINITY_DN17670_c0_g2	OST1 (At4g33950)	SnRK2
TRINITY_DN438_c0_g3	CPK3 (At4g23650)	CPK (calcium-dependent protein kinase)
TRINITY_DN7763_c0_g1	CPK3 (At4g23650)	CPK (calcium-dependent protein kinase)
TRINITY_DN438_c0_g1	CPK3 (At4g23650)	CPK (calcium-dependent protein kinase)
TRINITY_DN232_c0_g1	CPK3 (At4g23650)	CPK (calcium-dependent protein kinase)
TRINITY_DN438_c0_g2	CPK3 (At4g23650)	CPK (calcium-dependent protein kinase)
TRINITY_DN6531_c1_g1	CPK6 (At2g17290 )	CPK (calcium-dependent protein kinase)
TRINITY_DN3253_c1_g1	CPK6 (At2g17290 )	CPK (calcium-dependent protein kinase)
TRINITY_DN7498_c0_g1	CPK6 (At2g17290 )	CPK (calcium-dependent protein kinase)
TRINITY_DN108_c0_g1	CPK6 (At2g17290 )	CPK (calcium-dependent protein kinase)
TRINITY_DN71816_c0_g1	CPK6 (At2g17290 )	CPK (calcium-dependent protein kinase)
TRINITY_DN2453_c1_g1	CPK6 (At2g17290 )	CPK (calcium-dependent protein kinase)
TRINITY_DN6531_c2_g1	CPK6 (At2g17290 )	CPK (calcium-dependent protein kinase)
TRINITY_DN6531_c2_g2	CPK6 (At2g17290 )	CPK (calcium-dependent protein kinase)
TRINITY_DN4788_c0_g1	CPK6 (At2g17290 )	CPK (calcium-dependent protein kinase)
TRINITY_DN605_c0_g2	MPK9 (At3g18040)	MPK (MAP protein kinase)
TRINITY_DN209_c0_g1	MPK9 (At3g18040)	MPK (MAP protein kinase)
TRINITY_DN605_c0_g1	MPK9 (At3g18040)	MPK (MAP protein kinase)
TRINITY_DN6721_c1_g1	MPK9 (At3g18040)	MPK (MAP protein kinase)
TRINITY_DN6287_c0_g1	MPK9 (At3g18040)	MPK (MAP protein kinase)
TRINITY_DN2793_c0_g1	MPK9 (At3g18040)	MPK (MAP protein kinase)
TRINITY_DN8052_c0_g1	MPK9 (At3g18040)	MPK (MAP protein kinase)
TRINITY_DN12151_c0_g2	MPK9 (At3g18040)	MPK (MAP protein kinase)
TRINITY_DN4359_c0_g1	MPK12 (AT2G46070)	MPK (MAP protein kinase)
TRINITY_DN4263_c0_g1	MPK12 (AT2G46070)	MPK (MAP protein kinase)
TRINITY_DN9295_c0_g1	GHR1 (At4g20940)	GHR1
TRINITY_DN882_c0_g1	RBOHD (At5g47910)	RBOH (ROS signalling)
TRINITY_DN9319_c0_g1	RBOHD (At5g47910)	RBOH (ROS signalling)
TRINITY_DN2856_c0_g1	RBOHD (At5g47910)	RBOH (ROS signalling)
TRINITY_DN2783_c0_g1	RBOHD (At5g47910)	RBOH (ROS signalling)
TRINITY_DN77350_c0_g1	PIP2;1 (AT3G53420)	Aquaporin (water channel)
TRINITY_DN23501_c0_g1	PIP2;1 (AT3G53420)	Aquaporin (water channel)
TRINITY_DN23501_c0_g2	PIP2;1 (AT3G53420)	Aquaporin (water channel)
TRINITY_DN72249_c0_g1	PIP2;1 (AT3G53420)	Aquaporin (water channel)
TRINITY_DN9477_c0_g1	PIP2;1 (AT3G53420)	Aquaporin (water channel)
TRINITY_DN64006_c1_g1	PIP2;1 (AT3G53420)	Aquaporin (water channel)
TRINITY_DN6156_c2_g2	PIP2;1 (AT3G53420)	Aquaporin (water channel)
TRINITY_DN44957_c0_g1	PIP2;1 (AT3G53420)	Aquaporin (water channel)
TRINITY_DN13276_c1_g2	PIP2;1 (AT3G53420)	Aquaporin (water channel)
TRINITY_DN39145_c0_g2	PIP2;1 (AT3G53420)	Aquaporin (water channel)
TRINITY_DN57940_c0_g1	PIP2;1 (AT3G53420)	Aquaporin (water channel)
TRINITY_DN6156_c2_g1	PIP2;1 (AT3G53420)	Aquaporin (water channel)
TRINITY_DN39145_c0_g1	PIP2;1 (AT3G53420)	Aquaporin (water channel)
TRINITY_DN60742_c0_g1	PIP2;1 (AT3G53420)	Aquaporin (water channel)
TRINITY_DN13276_c3_g1	PIP2;1 (AT3G53420)	Aquaporin (water channel)
TRINITY_DN77350_c2_g1	PIP2;1 (AT3G53420)	Aquaporin (water channel)
TRINITY_DN12013_c0_g1	SLAC1 (At1g12480)	S-type anion channel
TRINITY_DN6137_c1_g1	SLAC1 (At1g12480)	S-type anion channel
TRINITY_DN3264_c0_g1	SLAC1 (At1g12480)	S-type anion channel
TRINITY_DN5940_c0_g2	QUAC1 (At4g17970)	R-type anion channel
TRINITY_DN5940_c0_g2	QUAC1 (At4g17970)	R-type anion channel
TRINITY_DN2798_c0_g1	GORK (At5g37500)	SHAKER voltage-gated K+ channel
TRINITY_DN51_c0_g1	GORK (At5g37500)	SHAKER voltage-gated K+ channel
TRINITY_DN1642_c1_g1	AKT2 (At4g22200)	SHAKER voltage-gated K+ channel
TRINITY_DN7588_c0_g1	AKT2 (At4g22200)	SHAKER voltage-gated K+ channel
TRINITY_DN3571_c0_g1	AKT2 (At4g22200)	SHAKER voltage-gated K+ channel
TRINITY_DN3309_c2_g1	AKT2 (At4g22200)	SHAKER voltage-gated K+ channel
